# A comprehensive investigation of colorectal cancer progression, from the early to late-stage, a systems biology approach

**DOI:** 10.1101/2020.10.24.353292

**Authors:** Mohammad Ghorbani, Yazdan Asgari

## Abstract

Colorectal cancer is a widespread malignancy with a concerning mortality rate. It could be curable at the first stages, but the progress of the disease and reaching to the stage-4 could make shift the treatments from curative to palliative. In this stage, the survival rate is meager, and therapy options are limited. The question is, what are the hallmarks of this stage and what genes are involved? What mechanism and pathways could drive such a malign shift from stage-1 to stage-4? In this study, first we identified the core modules for both the stage-1 and stage-4 which four of them have a significant role in stage-1 and two of them have a role in stage-4. Then we investigated the gene ontology and hallmarks analysis for each stage. According to the results, the immune-related process, especially interferon-gamma, impacts stage-1 in colorectal cancer. Concerning stage-4, extracellular matrix ontologies, and metastatic hallmarks are in charge. At last, we performed a differentially expressed gene analysis of stage-4 vs. stage-1 and analyzed their pathways which reasonably undergone a hypo/hyperactivity or being abnormally regulated through the cancer progression. We found that lncRNA in canonical WNT signaling and colon cancer has the most significant pathways, followed by WNT signaling, which means that these pathways may be the driver for the development from early-stage to late-stage. Of these lncRNAs, we had two upregulated kind, H19, and HOTAIR, which both can be involved and mediate metastasis and invasion in colorectal cancer.
