## Supplementary file 1 for "A comprehensive investigation of colorectal cancer progression, from the early to late-stage, a systems biology approach"

### Sheet: Sheet1
submitter_id.samples	Stage	lymphatic_invasion	number_of_lymphnodes	pathologic_M	pathologic_N	pathologic_T	ve0us_invasion	year_of_dcc_upload	year_of_form_completion	Stage1	Stage4	name.tissue_source_site
TCGA-3L-AA1B-01A	StageI_1	0	0	0	0	12	0	2016	2014	1	0	Albert Einstein Medical Center
TCGA-A6-2684-01A	StageI_2	0	0	0	0	12	0	2016	2011	1	0	Christiana Healthcare
TCGA-A6-2684-01C	StageI_3	0	0	0	0	12	0	2016	2011	1	0	Christiana Healthcare
TCGA-A6-5656-01A	StageI_4	0	0	0	0	12	0	2016	2011	1	0	Christiana Healthcare
TCGA-A6-5656-01B	StageI_5	0	0	0	0	12	0	2016	2011	1	0	Christiana Healthcare
TCGA-A6-5659-01A	StageI_6	0	0	0	0	12	0	2016	2011	1	0	Christiana Healthcare
TCGA-A6-5659-01B	StageI_7	0	0	0	0	12	0	2016	2011	1	0	Christiana Healthcare
TCGA-A6-6138-01A	StageI_8	0	0	0	0	12	0	2016	2011	1	0	Christiana Healthcare
TCGA-A6-6653-01A	StageI_9	0	0	0	0	12	0	2016	2012	1	0	Christiana Healthcare
TCGA-AA-3495-01A	StageI_10		0	0	0	12		2016	2012	1	0	Indivumed
TCGA-AA-3502-01A	StageI_11		0	0	0	12		2016	2012	1	0	Indivumed
TCGA-AA-3506-01A	StageI_12		0	0	0	12		2016	2012	1	0	Indivumed
TCGA-AA-3514-01A	StageI_13	0	0	0	0	12	0	2016	2012	1	0	Indivumed
TCGA-AA-3526-01A	StageI_14	0	0	0	0	12	0	2016	2012	1	0	Indivumed
TCGA-AA-3530-01A	StageI_15	0	0	0	0	12	0	2016	2012	1	0	Indivumed
TCGA-AA-3538-01A	StageI_16	0	0	0	0	12	0	2016	2012	1	0	Indivumed
TCGA-AA-3544-01A	StageI_17	0	0	0	0	12	0	2016	2012	1	0	Indivumed
TCGA-AA-3549-01A	StageI_18	0	0	0	0	12	0	2016	2012	1	0	Indivumed
TCGA-AA-3553-01A	StageI_19	0	0	0	0	12	0	2016	2012	1	0	Indivumed
TCGA-AA-3667-01A	StageI_20	0	0	0	0	12	0	2016	2012	1	0	Indivumed
TCGA-AA-3850-01A	StageI_21	1	0	0	0	12		2016		1	0	Indivumed
TCGA-AA-3855-01A	StageI_22	1	0	0	0	12	1	2016	2012	1	0	Indivumed
TCGA-AA-3858-01A	StageI_23	1	0	0	0	12	1	2016	2012	1	0	Indivumed
TCGA-AA-3866-01A	StageI_24	0	0	0	0	12	0	2016	2012	1	0	Indivumed
TCGA-AA-3875-01A	StageI_25	0	0	0	0	11	0	2016	2012	1	0	Indivumed
TCGA-AA-3968-01A	StageI_26	0	0	0	0	12	0	2016	2012	1	0	Indivumed
TCGA-AA-3975-01A	StageI_27	0	0	0	0	12	0	2016	2012	1	0	Indivumed
TCGA-AA-3980-01A	StageI_28	1	0	0	0	12	1	2016	2012	1	0	Indivumed
TCGA-AA-3986-01A	StageI_29	0	0	0	0	12	0	2016	2012	1	0	Indivumed
TCGA-AA-A00D-01A	StageI_30	0	0	0	0	12	0	2016	2012	1	0	Indivumed
TCGA-AA-A00R-01A	StageI_31	0	0	0	0	12	0	2016		1	0	Indivumed
TCGA-AA-A00W-01A	StageI_32	0	0	0	0	11	0	2016	2012	1	0	Indivumed
TCGA-AA-A01I-01A	StageI_33	0	0	0	0	12	0	2016	2012	1	0	Indivumed
TCGA-AA-A01V-01A	StageI_34		0	0	0	12		2016		1	0	Indivumed
TCGA-AA-A02W-01A	StageI_35		0	0	0	12		2016	2012	1	0	Indivumed
TCGA-AA-A02Y-01A	StageI_36	1	0	0	0	12	1	2016	2012	1	0	Indivumed
TCGA-AA-A03J-01A	StageI_37		0	0	0	12		2016	2012	1	0	Indivumed
TCGA-AD-6548-01A	StageI_38	0	0	0	0	12		2016	2013	1	0	International Genomics Consortium
TCGA-AD-A5EK-01A	StageI_39		0	0	0	12	0	2016	2014	1	0	International Genomics Consortium
TCGA-AU-6004-01A	StageI_40	0	0	0	0	12	0	2016	2013	1	0	St. Joseph's Medical Center-(MD)
TCGA-AY-4071-01A	StageI_41	0	0		0	11	0	2016	2011	1	0	UNC
TCGA-AY-A54L-01A	StageI_42	0	0	0	0	12	0	2016	2014	1	0	UNC
TCGA-AY-A71X-01A	StageI_43	0	0	0	0	12	0	2016	2014	1	0	UNC
TCGA-AZ-4313-01A	StageI_44	1	0	0	0	11	1	2016	2011	1	0	University of Pittsburgh
TCGA-AZ-5407-01A	StageI_45	0	0	0	0	11	0	2016	2012	1	0	University of Pittsburgh
TCGA-AZ-6599-01A	StageI_46	0	0	0	0	12	0	2016	2012	1	0	University of Pittsburgh
TCGA-CK-5912-01A	StageI_47	0		0	0	12	0	2016	2013	1	0	Harvard
TCGA-CK-5915-01A	StageI_48	0		0	0	12	0	2016	2013	1	0	Harvard
TCGA-CK-5916-01A	StageI_49	1		0	0	11	0	2016	2013	1	0	Harvard
TCGA-CM-4744-01A	StageI_50	1	0	0	0	12	1	2016	2011	1	0	MSKCC
TCGA-CM-4746-01A	StageI_51	0	0	0	0	12	0	2016	2011	1	0	MSKCC
TCGA-CM-5864-01A	StageI_52	0	0	0	0	12	0	2016	2011	1	0	MSKCC
TCGA-CM-6161-01A	StageI_53	0	0	0	0	12	0	2016	2011	1	0	MSKCC
TCGA-CM-6163-01A	StageI_54	0	0	0	0	11	1	2016	2011	1	0	MSKCC
TCGA-CM-6166-01A	StageI_55	0	0	0	0	12	0	2016	2011	1	0	MSKCC
TCGA-CM-6170-01A	StageI_56	0	0	0	0	12	0	2016	2011	1	0	MSKCC
TCGA-CM-6171-01A	StageI_57	0	0	0	0	12	0	2016	2011	1	0	MSKCC
TCGA-CM-6676-01A	StageI_58	1	0	0	0	12	0	2016	2011	1	0	MSKCC
TCGA-D5-6530-01A	StageI_59	0	0	0	0	12	0	2016	2012	1	0	Greater Poland Cancer Center
TCGA-D5-6898-01A	StageI_60	0	0	0	0	12	0	2016	2012	1	0	Greater Poland Cancer Center
TCGA-D5-6923-01A	StageI_61	0	0	0	0	12	0	2016	2012	1	0	Greater Poland Cancer Center
TCGA-F4-6569-01A	StageI_62	0	0	0	0	12	0	2016	2012	1	0	Asterand
TCGA-F4-6806-01A	StageI_63	0	0	0	0	12	0	2016	2012	1	0	Asterand
TCGA-F4-6808-01A	StageI_64	0	0	0	0	11	0	2016	2012	1	0	Asterand
TCGA-G4-6323-01A	StageI_65	0	0	0	0	0	0	2016	2012	1	0	Roswell Park
TCGA-G4-6628-01A	StageI_66	0	0	0	0	12	0	2016	2012	1	0	Roswell Park
TCGA-QG-A5Z2-01A	StageI_67	0	0	0	0	12	0	2016	2014	1	0	BLN - Baylor
TCGA-QL-A97D-01A	StageI_68		0	0	0	12		2016	2014	1	0	University of Chicago
TCGA-5M-AAT4-01A	StageVI_1		0	11	0	13	1	2016	2015	0	1	University of Sao Paulo
TCGA-5M-AAT6-01A	StageVI_2	1	10	11	12	14	1	2016	2015	0	1	University of Sao Paulo
TCGA-A6-2671-01A	StageVI_3	1	3	11	12	13	1	2016	2011	0	1	Christiana Healthcare
TCGA-A6-2682-01A	StageVI_4	1	2	11	11	14	1	2016	2011	0	1	Christiana Healthcare
TCGA-A6-2683-01A	StageVI_5	0	0	11	0	14	0	2016	2010	0	1	Christiana Healthcare
TCGA-A6-5662-01A	StageVI_6	1	7	11	12	13	1	2016	2011	0	1	Christiana Healthcare
TCGA-A6-6142-01A	StageVI_7	1	1	11	11	13	1	2016	2012	0	1	Christiana Healthcare
TCGA-A6-6648-01A	StageVI_8	0	0	11	0	13	0	2016	2011	0	1	Christiana Healthcare
TCGA-A6-6652-01A	StageVI_9	0	0	11	0	13	0	2016	2012	0	1	Christiana Healthcare
TCGA-A6-A567-01A	StageVI_10	1	3	11	11	13	0	2016	2013	0	1	Christiana Healthcare
TCGA-AA-3488-01A	StageVI_11		15	11	12	13		2016		0	1	Indivumed
TCGA-AA-3494-01A	StageVI_12		0	11	0	13		2016		0	1	Indivumed
TCGA-AA-3662-01A	StageVI_13	0	4	11	12	14	0	2016	2012	0	1	Indivumed
TCGA-AA-3679-01A	StageVI_14	1	5	11	12	13	0	2016	2012	0	1	Indivumed
TCGA-AA-3680-01A	StageVI_15	1	12	11	12	14	0	2016	2012	0	1	Indivumed
TCGA-AA-3688-01A	StageVI_16	1	2	11	11	13	0	2016	2012	0	1	Indivumed
TCGA-AA-3693-01A	StageVI_17	1	2	11	11	14	0	2016		0	1	Indivumed
TCGA-AA-3696-01A	StageVI_18	0	1	11	11	13	0	2016	2012	0	1	Indivumed
TCGA-AA-3713-01A	StageVI_19		0	11	0	13		2016	2012	0	1	Indivumed
TCGA-AA-3867-01A	StageVI_20	1	4	11	12	13	0	2016	2012	0	1	Indivumed
TCGA-AA-3869-01A	StageVI_21	1	14	11	12	14	0	2016	2012	0	1	Indivumed
TCGA-AA-3870-01A	StageVI_22	1	5	11	12	13	0	2016	2012	0	1	Indivumed
TCGA-AA-3872-01A	StageVI_23	1	23	11	12	14	1	2016		0	1	Indivumed
TCGA-AA-3930-01A	StageVI_24	1	24	11	12	13	1	2016	2012	0	1	Indivumed
TCGA-AA-3941-01A	StageVI_25	1	3	11	11	14	0	2016	2012	0	1	Indivumed
TCGA-AA-3972-01A	StageVI_26	0	3	11	11	13	0	2016	2012	0	1	Indivumed
TCGA-AA-3973-01A	StageVI_27	1	3	11	11	14	1	2016	2012	0	1	Indivumed
TCGA-AA-3989-01A	StageVI_28	1	5	11	12	13	0	2016	2012	0	1	Indivumed
TCGA-AA-A02E-01A	StageVI_29	1	4	11	11	13	1	2016		0	1	Indivumed
TCGA-AA-A02H-01A	StageVI_30	1	6	11	12	13	1	2016		0	1	Indivumed
TCGA-AA-A02J-01A	StageVI_31	1	0	11	0	13	1	2016		0	1	Indivumed
TCGA-AA-A02K-01A	StageVI_32	1	7	11	12	14	1	2016	2012	0	1	Indivumed
TCGA-AM-5820-01A	StageVI_33	1	4	11	12	14	0	2016	2015	0	1	Cureline
TCGA-AY-5543-01A	StageVI_34	0	1	11	11	13	0	2016	2012	0	1	UNC
TCGA-AY-A8YK-01A	StageVI_35	1	6	11	12	13	1	2016	2015	0	1	UNC
TCGA-AZ-4323-01A	StageVI_36		5	11	12	14	1	2016	2011	0	1	University of Pittsburgh
TCGA-AZ-4614-01A	StageVI_37	1	2	11	11	14	1	2016	2011	0	1	University of Pittsburgh
TCGA-AZ-4616-01A	StageVI_38	1	13	11	12	13	1	2016	2011	0	1	University of Pittsburgh
TCGA-AZ-4682-01B	StageVI_39	0	0	11	0	13	0	2016	2011	0	1	University of Pittsburgh
TCGA-AZ-4684-01A	StageVI_40	1	10	11	12	13		2016	2011	0	1	University of Pittsburgh
TCGA-AZ-6600-01A	StageVI_41	1	1	11	11	14	1	2016	2012	0	1	University of Pittsburgh
TCGA-AZ-6606-01A	StageVI_42	1	10	11	12	14	1	2016	2012	0	1	University of Pittsburgh
TCGA-AZ-6607-01A	StageVI_43	1	5	11	12	14	1	2016	2012	0	1	University of Pittsburgh
TCGA-CM-4747-01A	StageVI_44	1	2	11	11	14	0	2016	2010	0	1	MSKCC
TCGA-CM-5862-01A	StageVI_45	0	1	11	11	13	1	2016	2011	0	1	MSKCC
TCGA-CM-5868-01A	StageVI_46	1	1	11	11	14	1	2016	2011	0	1	MSKCC
TCGA-CM-6675-01A	StageVI_47	0	12	11	12	13	1	2016	2011	0	1	MSKCC
TCGA-CM-6678-01A	StageVI_48	0	0	11	11	14	0	2016	2011	0	1	MSKCC
TCGA-D5-6929-01A	StageVI_49	1	1	11	11	13	0	2016	2012	0	1	Greater Poland Cancer Center
TCGA-F4-6809-01A	StageVI_50	0	3	11	11	13	0	2016	2012	0	1	Asterand
TCGA-G4-6294-01A	StageVI_51	0	2	11	11	13	0	2016	2012	0	1	Roswell Park
TCGA-G4-6297-01A	StageVI_52	1	6	11	12	13	1	2016	2012	0	1	Roswell Park
TCGA-G4-6303-01A	StageVI_53	1	1	11	11	13	1	2016	2012	0	1	Roswell Park
TCGA-G4-6314-01A	StageVI_54	1	50	11	12	13	1	2016	2012	0	1	Roswell Park
TCGA-G4-6315-01A	StageVI_55	0	1	11	11	13	0	2016	2012	0	1	Roswell Park
TCGA-NH-A8F8-01A	StageVI_56	1	15	11	12	14	1	2016	2014	0	1	Candler
